# YAP1 induces invadopodia formation by transcriptionally activating TIAM1 through its enhancer in breast cancer

**DOI:** 10.1101/2021.03.02.431738

**Authors:** Jie Shen, Qingwen Huang, Shengjie Feng, Weiyi Jia, Liang Liu, Xiaolan Li, Deding Tao, Daxing Xie

**Author notes:** These authors contributed equally to this work (Jie Shen, Qingwen Huang). Correspondence: Daxing Xie, M.D., Ph.D. 1095 Jiefang Ave. Wuhan, Hubei 430030, China. **Funding:** This work was supported by grants from the National Natural Science Foundation of China, Grant numbers: 81572861, 81773053. **Conflict of Interest:** The authors have no conflicts of interest to disclose.

## Abstract

Yes-associated protein 1 (YAP1), a central component of the Hippo pathway, plays an important role in tumor metastasis; however, the mechanism remains to be elucidated. Here, we reported that YAP1 could induce invadopodia formation and promote tumor metastasis in breast cancer cells. We identified that TIAM1, the guanine nucleotide exchange factor, is a target of YAP1-TEAD4 complex. YAP1 promotes TEAD4 binding to the enhancer region of TIAM1, which activates TIAM1 expression and subsequently increases RAC1 activity. These findings reveal the functional role of Hippo signaling in invadopodia, and provide potential molecular targets for preventing tumor metastasis in breast cancer.

**Significance:** Through regulating the enhancer region of TIAM1, YAP1 induces invadopodia formation and promotes tumor metastasis in breast cancer.
