## Supplementary material for "YAP1 induces invadopodia formation by transcriptionally activating TIAM1 through its enhancer in breast cancer": Dataset S1

### Sheet: Sheet1
Tissue id	Sample type	Sampling site	Gender	Age	Metastastic status	Diagnosis	Histologic stage	Tumor size	Total lymph nodes No.	Positive lymph nodes No.	pT stage	pN stage	pM stage	AJCC 6th clinical stage	YAP1 IHC Score	YAP1 Nucleus Score
J07A1557	Normal breast tissue	Breast	Female	38	——	Normal breast tissue	——	——	——	——	——	——	——	——	1	2
J07A1563	Normal breast tissue	Breast	Female	54	——	Normal breast tissue	——	——	——	——	——	——	——	——	1	2
J07A1564	Normal breast tissue	Breast	Female	50	——	Normal breast tissue	——	——	——	——	——	——	——	——	1	2
J07A1565	Normal breast tissue	Breast	Female	47	——	Normal breast tissue	——	——	——	——	——	——	——	——	1	1
J07A1559	breast adenosis	Breast	Female	48	——	breast adenosis	——	——	——	——	——	——	——	——	1	1
J07A1561	breast adenosis	Breast	Female	40	——	breast adenosis	——	——	——	——	——	——	——	——	1	2
J07A0516	Primary IBC	Breast-primary tumor	Female	53	No	Breast Invasive Ductal Carcinoma	Ⅱ-Ⅲ	2×1.5×1.5cm	17	0	T1	N0	M0	1	1	1
J07A1270	Primary IBC	Breast-primary tumor	Female	61	No	Breast Invasive Ductal Carcinoma	Ⅱ	2×2×2cm	9	0	T1	N0	M0	1	2	2
J07A1309	Primary IBC	Breast-primary tumor	Female	58	No	Breast Invasive Ductal Carcinoma	Ⅱ	Diameter0.5cm	5	0	T1	N0	M0	1	1	3
J07A0475	Primary IBC	Breast-primary tumor	Female	76	No	Breast Invasive Ductal Carcinoma	Ⅱ	Diameter3.5cm	14	0	T2	N0	M0	2A	1	0
J07A0478	Primary IBC	Breast-primary tumor	Female	43	No	Breast Invasive Ductal Carcinoma	Ⅱ	Diameter3.0cm	9	0	T2	N0	M0	2A	2	3
J07A0480	Primary IBC	Breast-primary tumor	Female	36	No	Breast Invasive Ductal Carcinoma	Ⅱ-Ⅲ	Diameter3.0cm	13	0	T2	N0	M0	2A	1	1
J07A0481	Primary IBC	Breast-primary tumor	Female	42	No	Breast Invasive Ductal Carcinoma	Ⅱ	Diameter4cm	11	0	T2	N0	M0	2A	1	2
J07A0482	Primary IBC	Breast-primary tumor	Female	47	No	Breast Invasive Ductal Carcinoma	Ⅱ-Ⅲ	Diameter3cm	19	6	T2	N1	M0	2B	2	2
J07A0577	Primary IBC	Breast-primary tumor	Female	33	No	Breast Invasive Ductal Carcinoma	Ⅱ	Diameter2.5cm	11	3	T2	N1	M0	2B	1	0
J07A0578	Primary IBC	Breast-primary tumor	Female	51	No	Breast Invasive Ductal Carcinoma	Ⅱ	Diameter3cm	21	7	T2	N1	M0	2B	1	1
J07A0594	Primary IBC	Breast-primary tumor	Female	47	No	Breast Invasive Ductal Carcinoma	Ⅱ-Ⅲ	Diameter3cm	18	6	T2	N1	M0	2B	1	2
J07A0206	Primary IBC	Breast-primary tumor	Female	54	No	Breast Invasive Ductal Carcinoma	Ⅱ-Ⅲ	4×3×2cm	8	7	T2	N2	M0	3A	1	2
J07A0279	Primary IBC	Breast-primary tumor	Female	61	No	Breast Invasive Ductal Carcinoma	Ⅱ-Ⅲ	2.5×2×2cm	19	6	T2	N2	M0	3A	1	0
J07A0396	Primary IBC	Breast-primary tumor	Female	76	No	Breast Invasive Ductal Carcinoma	Ⅱ-Ⅲ	3×1.5×1cm	8	5	T2	N2	M0	3A	1	2
J07A0405	Primary IBC	Breast-primary tumor	Female	50	No	Breast Invasive Ductal Carcinoma	Ⅱ-Ⅲ	4×3×3cm	8	8	T2	N2	M0	3A	2	3
J07A0344	Primary IBC	Breast-primary tumor	Female	63	No	Breast Invasive Ductal Carcinoma	Ⅱ-Ⅲ	2×1.8×1.5cm	11	11	T1c	N3	M0	3C	1	1
J07A0391	Primary IBC	Breast-primary tumor	Female	64	No	Breast Invasive Ductal Carcinoma	Ⅱ-Ⅲ	3.5×2.7×2.5cm	32	24	T2	N3	M0	3C	2	2
J07A0500	Primary IBC	Breast-primary tumor	Female	58	No	Breast Invasive Ductal Carcinoma	Ⅱ	3×2.5×2.5cm	21	12	T2	N3	M0	3C	2	2
J07A1357	Primary IBC	Breast-primary tumor	Female	unknown	Metastasize to Contralateral breast	Breast Invasive Ductal Carcinoma, with Mucinous adenocarcinoma	Ⅱ-Ⅲ	unknown	——	——	——	——	M1	4	1	0
J07A1364	Primary IBC	Breast-primary tumor	Female	66	Metastasize to acetabular soft tissue	Breast Invasive Ductal Carcinoma	Ⅱ-Ⅲ	unknown	——	——	——	——	M1	4	1	2
J07A0659	Primary IBC	Breast-primary tumor	Female	73	Ovarian metastasis	Breast Invasive Ductal Carcinoma	Ⅲ	Diameter3.5cm	——	——	——	——	M1	4	3	2
J07A0011	Metastatic IBC (LN)	Positive lymph node	Female	41	Lymph node metastasis	Breast Invasive Ductal Carcinoma	unknown	9×6×3cm	12	9	T3	N2	M0	3A	2	2
J07A0013	Metastatic IBC (LN)	Positive lymph node	Female	48	Lymph node metastasis	Breast Invasive Ductal Carcinoma	unknown	4×2×2cm	11	8	T2	N2	M0	3A	3	3
J07A0024	Metastatic IBC (LN)	Positive lymph node	Female	55	Lymph node metastasis	Breast Invasive Ductal Carcinoma	unknown	6×4×3cm	20	2	T3	Positive	M0	unknown	2	2
J07A0035	Metastatic IBC (LN)	Positive lymph node	Female	35	Lymph node metastasis	Breast Invasive Ductal Carcinoma	unknown	4×2.5×2.5cm	12	1	T2	Positive	M0	unknown	3	3
J07A0053	Metastatic IBC (LN)	Positive lymph node	Female	56	Lymph node metastasis	Breast Invasive Ductal Carcinoma	unknown	3.5×3×2cm	13	3	T2	Positive	M0	unknown	1	1
J07A0155	Metastatic IBC (LN)	Positive lymph node	Female	50	Lymph node metastasis	Breast Invasive Ductal Carcinoma	unknown	2×2×2.5cm	15	4	T2	Positive	M0	unknown	3	3
J07A1248	Metastatic IBC (Distant)	Breast-Metastatic tumor	Female	60	Metastasize to Contralateral breast	Metastastic Breast Carcinoma	——	——	——	——	——	——	M1	4	1	3
J07A1353	Metastatic IBC (Distant)	Breast-Metastatic tumor	Female	57	Metastasize to Contralateral breast	Metastastic Breast Carcinoma	——	——	——	——	——	——	M1	4	1	3
D19A0321	Metastatic IBC (Distant)	Liver-Metastatic tumor	Female	46	Liver metastasis	Metastastic Breast Carcinoma	——	——	——	——	——	——	M1	4	2	3
D19A0521	Metastatic IBC (Distant)	Liver-Metastatic tumor	Female	38	Liver metastasis	Metastastic Breast Carcinoma	——	——	——	——	——	——	M1	4	1	2
D19A2321	Metastatic IBC (Distant)	Liver-Metastatic tumor	Female	56	Liver metastasis	Metastastic Breast Carcinoma	——	——	——	——	——	——	M1	4	1	1
J07A1365	Metastatic IBC (Distant)	Axillary soft tissue-Metastatic tumor	Female	34	Metastasize to axillary soft tissue	Metastastic Breast Carcinoma	——	——	——	——	——	——	M1	4	1	3
K04A0043	Metastatic IBC (Distant)	Omentum-Metastatic tumor	Female	unknown	Peritoneal metastasis	Metastastic Breast Carcinoma	——	——	——	——	——	——	M1	4	2	3
A13A0001	Metastatic IBC (Distant)	Acetabular soft tissue-Metastatic tumor	Female	68	Metastasize to acetabular soft tissue	Metastastic Breast Carcinoma	——	——	——	——	——	——	M1	4	2	3
J01A0004	Metastatic IBC (Distant)	Ovarium-Metastatic tumor	Female	64	Ovarian metastasis	Metastastic Breast Carcinoma	——	——	——	——	——	——	M1	4	1	3
