## Supplementary material for "YAP1 induces invadopodia formation by transcriptionally activating TIAM1 through its enhancer in breast cancer": Dataset S2

### Sheet: S-table2
NAME	GS<br> follow link to MSigDB	SIZE	ES	NES	NOM p-val	FDR q-val	FWER p-val	RANK AT MAX	LEADING EDGE
GCNP_SHH_UP_EARLY.V1_UP	GCNP_SHH_UP_EARLY.V1_UP	133	0.481545	1.76442	0.00614754	0.0651493	0.056	3419	tags=44%, list=20%, signal=55%
VEGF_A_UP.V1_DN	VEGF_A_UP.V1_DN	160	0.439823	1.6981	0.00858369	0.0836981	0.119	4150	tags=46%, list=24%, signal=59%
PDGF_UP.V1_UP	PDGF_UP.V1_UP	112	0.407063	1.67599	0.00617284	0.0787732	0.162	2925	tags=32%, list=17%, signal=38%
RB_P107_DN.V1_UP	RB_P107_DN.V1_UP	115	0.443098	1.67365	0.0180723	0.0622016	0.167	3076	tags=38%, list=18%, signal=46%
GCNP_SHH_UP_LATE.V1_UP	GCNP_SHH_UP_LATE.V1_UP	131	0.415156	1.6241	0.00423729	0.0953144	0.267	3890	tags=41%, list=22%, signal=53%
CSR_LATE_UP.V1_UP	CSR_LATE_UP.V1_UP	137	0.404409	1.59348	0.031185	0.115248	0.327	3094	tags=35%, list=18%, signal=42%
E2F1_UP.V1_UP	E2F1_UP.V1_UP	141	0.398315	1.53683	0.0366379	0.173328	0.464	5342	tags=50%, list=30%, signal=71%
ERB2_UP.V1_DN	ERB2_UP.V1_DN	148	0.45232	1.5214	0.0356394	0.176316	0.494	5375	tags=55%, list=31%, signal=79%
BCAT_GDS748_DN	BCAT_GDS748_DN	35	0.475664	1.50752	0.0414847	0.17691	0.514	5602	tags=60%, list=32%, signal=88%
CORDENONSI_YAP_CONSERVED_SIGNATURE	CORDENONSI_YAP_CONSERVED_SIGNATURE	52	0.433277	1.49737	0.0375	0.17721	0.533	6554	tags=56%, list=37%, signal=89%
TBK1.DF_UP	TBK1.DF_UP	237	0.392087	1.48967	0.049676	0.174867	0.545	5813	tags=49%, list=33%, signal=73%
RB_P130_DN.V1_DN	RB_P130_DN.V1_DN	89	0.433096	1.48653	0.0474138	0.165309	0.548	5763	tags=56%, list=33%, signal=83%
SRC_UP.V1_DN	SRC_UP.V1_DN	118	0.337936	1.48169	0.0143885	0.160073	0.558	3091	tags=26%, list=18%, signal=32%
SIRNA_EIF4GI_DN	SIRNA_EIF4GI_DN	73	0.418951	1.47327	0.0429185	0.162123	0.579	5234	tags=52%, list=30%, signal=74%
CAMP_UP.V1_DN	CAMP_UP.V1_DN	153	0.38714	1.46288	0.044226	0.166539	0.611	4546	tags=42%, list=26%, signal=56%
PIGF_UP.V1_UP	PIGF_UP.V1_UP	157	0.42595	1.45738	0.0888889	0.164369	0.616	4017	tags=43%, list=23%, signal=55%
TBK1.DF_DN	TBK1.DF_DN	221	0.419388	1.45365	0.0765864	0.159846	0.619	5464	tags=52%, list=31%, signal=75%
CSR_EARLY_UP.V1_UP	CSR_EARLY_UP.V1_UP	130	0.425643	1.45241	0.0928726	0.152596	0.62	6162	tags=54%, list=35%, signal=82%
RB_DN.V1_UP	RB_DN.V1_UP	104	0.358322	1.41042	0.0662393	0.206356	0.694	2922	tags=29%, list=17%, signal=34%
RPS14_DN.V1_DN	RPS14_DN.V1_DN	141	0.308646	1.38328	0.0786026	0.242901	0.725	3094	tags=28%, list=18%, signal=33%
TBK1.DN.48HRS_DN	TBK1.DN.48HRS_DN	48	0.407914	1.34579	0.140562	0.304591	0.79	4786	tags=44%, list=27%, signal=60%
CYCLIN_D1_UP.V1_DN	CYCLIN_D1_UP.V1_DN	172	0.283389	1.34428	0.0227273	0.29272	0.791	4311	tags=32%, list=25%, signal=42%
MEK_UP.V1_DN	MEK_UP.V1_DN	157	0.400825	1.33755	0.156652	0.293421	0.803	5700	tags=49%, list=33%, signal=72%
EIF4E_DN	EIF4E_DN	79	0.425842	1.33727	0.174194	0.281686	0.803	6880	tags=61%, list=39%, signal=100%
STK33_UP	STK33_UP	218	0.352304	1.31937	0.161863	0.304307	0.816	6456	tags=54%, list=37%, signal=84%
TBK1.DN.48HRS_UP	TBK1.DN.48HRS_UP	45	0.419189	1.3136	0.122407	0.303757	0.821	5317	tags=51%, list=30%, signal=73%
STK33_SKM_UP	STK33_SKM_UP	212	0.353365	1.31124	0.143519	0.297573	0.825	6344	tags=51%, list=36%, signal=80%
GLI1_UP.V1_UP	GLI1_UP.V1_UP	17	0.484112	1.30477	0.143902	0.299933	0.832	4034	tags=41%, list=23%, signal=53%
STK33_DN	STK33_DN	192	0.291982	1.30319	0.0591966	0.292615	0.833	5768	tags=37%, list=33%, signal=55%
HOXA9_DN.V1_UP	HOXA9_DN.V1_UP	148	0.348078	1.29072	0.143198	0.306255	0.847	7471	tags=58%, list=43%, signal=100%
LTE2_UP.V1_DN	LTE2_UP.V1_DN	170	0.334865	1.27879	0.164835	0.322068	0.86	5707	tags=42%, list=33%, signal=62%
STK33_NOMO_UP	STK33_NOMO_UP	218	0.334883	1.25448	0.205752	0.36143	0.886	6553	tags=51%, list=37%, signal=80%
KRAS.DF.V1_UP	KRAS.DF.V1_UP	163	0.29312	1.25384	0.116592	0.352058	0.886	4049	tags=31%, list=23%, signal=40%
BCAT_BILD_ET_AL_DN	BCAT_BILD_ET_AL_DN	35	0.409583	1.25096	0.216704	0.348516	0.889	5674	tags=51%, list=32%, signal=76%
HOXA9_DN.V1_DN	HOXA9_DN.V1_DN	144	0.272164	1.2424	0.140878	0.355722	0.892	3388	tags=26%, list=19%, signal=32%
MTOR_UP.N4.V1_UP	MTOR_UP.N4.V1_UP	164	0.308688	1.23491	0.158763	0.361677	0.9	7454	tags=51%, list=43%, signal=88%
LTE2_UP.V1_UP	LTE2_UP.V1_UP	158	0.323863	1.21701	0.200864	0.391035	0.908	6821	tags=49%, list=39%, signal=80%
CSR_EARLY_UP.V1_DN	CSR_EARLY_UP.V1_DN	107	0.299039	1.20828	0.166316	0.400551	0.91	5164	tags=34%, list=29%, signal=47%
MYC_UP.V1_DN	MYC_UP.V1_DN	118	0.261514	1.19951	0.165414	0.409219	0.915	3728	tags=27%, list=21%, signal=34%
HINATA_NFKB_IMMU_INF	HINATA_NFKB_IMMU_INF	17	0.437547	1.19857	0.278926	0.401136	0.916	3615	tags=41%, list=21%, signal=52%
SIRNA_EIF4GI_UP	SIRNA_EIF4GI_UP	75	0.342587	1.17769	0.262	0.438899	0.927	3573	tags=29%, list=20%, signal=37%
STK33_NOMO_DN	STK33_NOMO_DN	194	0.246449	1.16268	0.189732	0.464641	0.936	5459	tags=32%, list=31%, signal=46%
MTOR_UP.V1_UP	MTOR_UP.V1_UP	131	0.256341	1.14412	0.26477	0.49955	0.952	6206	tags=39%, list=35%, signal=60%
RB_P107_DN.V1_DN	RB_P107_DN.V1_DN	94	0.314884	1.13654	0.288066	0.506194	0.954	6597	tags=50%, list=38%, signal=80%
YAP1_UP	YAP1_UP	32	0.284369	1.11389	0.283186	0.554191	0.967	4375	tags=34%, list=25%, signal=46%
CRX_DN.V1_UP	CRX_DN.V1_UP	105	0.26061	1.11063	0.297826	0.550698	0.967	5111	tags=31%, list=29%, signal=44%
PRC2_EZH2_UP.V1_UP	PRC2_EZH2_UP.V1_UP	154	0.231747	1.09661	0.295711	0.576459	0.971	5479	tags=36%, list=31%, signal=52%
CAMP_UP.V1_UP	CAMP_UP.V1_UP	152	0.300948	1.093	0.364542	0.574321	0.972	7378	tags=53%, list=42%, signal=90%
MTOR_UP.N4.V1_DN	MTOR_UP.N4.V1_DN	140	0.285704	1.09088	0.362613	0.568365	0.973	7133	tags=51%, list=41%, signal=85%
PDGF_ERK_DN.V1_UP	PDGF_ERK_DN.V1_UP	120	0.245666	1.08765	0.277083	0.565372	0.973	4007	tags=30%, list=23%, signal=39%
BCAT_GDS748_UP	BCAT_GDS748_UP	44	0.301546	1.07121	0.365688	0.598016	0.979	1602	tags=18%, list=9%, signal=20%
TGFB_UP.V1_DN	TGFB_UP.V1_DN	164	0.260847	1.06869	0.379386	0.593294	0.979	6088	tags=44%, list=35%, signal=67%
EGFR_UP.V1_DN	EGFR_UP.V1_DN	151	0.301511	1.06667	0.409283	0.58811	0.979	5547	tags=38%, list=32%, signal=55%
PKCA_DN.V1_DN	PKCA_DN.V1_DN	126	0.217567	1.05914	0.346154	0.59689	0.979	5706	tags=35%, list=33%, signal=51%
STK33_SKM_DN	STK33_SKM_DN	196	0.226913	1.05242	0.372685	0.60394	0.981	5751	tags=31%, list=33%, signal=46%
RPS14_DN.V1_UP	RPS14_DN.V1_UP	166	0.292321	1.03393	0.473684	0.641247	0.984	6605	tags=48%, list=38%, signal=76%
EGFR_UP.V1_UP	EGFR_UP.V1_UP	157	0.278179	1.02644	0.427632	0.649967	0.985	6091	tags=41%, list=35%, signal=62%
JAK2_DN.V1_DN	JAK2_DN.V1_DN	94	0.248001	1.00522	0.443936	0.695764	0.988	7085	tags=44%, list=40%, signal=73%
RB_P130_DN.V1_UP	RB_P130_DN.V1_UP	106	0.217487	1.00257	0.445378	0.691456	0.988	2800	tags=19%, list=16%, signal=22%
SNF5_DN.V1_UP	SNF5_DN.V1_UP	148	0.236131	0.990571	0.475	0.714009	0.992	6598	tags=47%, list=38%, signal=75%
KRAS.50_UP.V1_UP	KRAS.50_UP.V1_UP	37	0.259842	0.98611	0.469388	0.714611	0.992	5210	tags=38%, list=30%, signal=54%
NRL_DN.V1_DN	NRL_DN.V1_DN	109	0.216802	0.980268	0.513699	0.719178	0.993	6017	tags=36%, list=34%, signal=54%
LEF1_UP.V1_DN	LEF1_UP.V1_DN	156	0.231513	0.978201	0.504695	0.713315	0.993	5249	tags=34%, list=30%, signal=48%
P53_DN.V1_DN	P53_DN.V1_DN	172	0.210148	0.97667	0.49734	0.70651	0.994	7954	tags=52%, list=45%, signal=94%
E2F1_UP.V1_DN	E2F1_UP.V1_DN	165	0.205905	0.969726	0.545232	0.714629	0.995	5275	tags=29%, list=30%, signal=41%
PDGF_ERK_DN.V1_DN	PDGF_ERK_DN.V1_DN	119	0.247031	0.955497	0.522199	0.741931	0.996	3615	tags=28%, list=21%, signal=35%
NFE2L2.V2	NFE2L2.V2	320	0.188743	0.928107	0.624697	0.806766	0.997	6904	tags=42%, list=39%, signal=68%
RAF_UP.V1_DN	RAF_UP.V1_DN	168	0.272875	0.927525	0.569296	0.796261	0.997	7176	tags=48%, list=41%, signal=80%
DCA_UP.V1_DN	DCA_UP.V1_DN	135	0.194858	0.92416	0.647849	0.793858	0.997	6479	tags=40%, list=37%, signal=63%
EIF4E_UP	EIF4E_UP	71	0.237856	0.923347	0.568421	0.784389	0.997	6840	tags=44%, list=39%, signal=71%
E2F3_UP.V1_DN	E2F3_UP.V1_DN	97	0.209369	0.919893	0.626016	0.782623	0.997	6475	tags=37%, list=37%, signal=59%
BMI1_DN_MEL18_DN.V1_UP	BMI1_DN_MEL18_DN.V1_UP	123	0.204442	0.917584	0.630531	0.777353	0.997	6952	tags=43%, list=40%, signal=71%
GCNP_SHH_UP_EARLY.V1_DN	GCNP_SHH_UP_EARLY.V1_DN	134	0.199727	0.911087	0.641584	0.783026	0.997	3199	tags=21%, list=18%, signal=25%
TGFB_UP.V1_UP	TGFB_UP.V1_UP	152	0.202314	0.90646	0.594132	0.783751	0.997	6261	tags=38%, list=36%, signal=58%
PRC2_EED_UP.V1_DN	PRC2_EED_UP.V1_DN	155	0.184742	0.888656	0.658933	0.817541	0.998	4511	tags=28%, list=26%, signal=37%
CRX_NRL_DN.V1_DN	CRX_NRL_DN.V1_DN	99	0.218762	0.888102	0.621444	0.808172	0.998	5440	tags=32%, list=31%, signal=47%
CYCLIN_D1_KE_.V1_UP	CYCLIN_D1_KE_.V1_UP	163	0.182095	0.861807	0.764846	0.861387	1	3981	tags=22%, list=23%, signal=28%
GLI1_UP.V1_DN	GLI1_UP.V1_DN	21	0.286793	0.847166	0.662393	0.885449	1	4512	tags=33%, list=26%, signal=45%
ESC_J1_UP_LATE.V1_DN	ESC_J1_UP_LATE.V1_DN	142	0.177645	0.845029	0.804979	0.880007	1	5575	tags=31%, list=32%, signal=45%
IL15_UP.V1_UP	IL15_UP.V1_UP	145	0.186687	0.839045	0.770781	0.882717	1	6951	tags=41%, list=40%, signal=68%
PRC2_EED_UP.V1_UP	PRC2_EED_UP.V1_UP	156	0.195416	0.834576	0.740566	0.882153	1	5774	tags=34%, list=33%, signal=50%
RB_DN.V1_DN	RB_DN.V1_DN	99	0.199394	0.831997	0.762313	0.877031	1	5146	tags=30%, list=29%, signal=43%
ERB2_UP.V1_UP	ERB2_UP.V1_UP	159	0.205794	0.825976	0.700873	0.87946	1	5072	tags=29%, list=29%, signal=40%
ATF2_UP.V1_DN	ATF2_UP.V1_DN	158	0.182035	0.823233	0.816514	0.874619	1	5084	tags=28%, list=29%, signal=39%
RAF_UP.V1_UP	RAF_UP.V1_UP	163	0.20563	0.808727	0.763593	0.893995	1	8346	tags=54%, list=48%, signal=102%
MEL18_DN.V1_UP	MEL18_DN.V1_UP	126	0.172692	0.804904	0.820639	0.890379	1	6952	tags=42%, list=40%, signal=69%
E2F3_UP.V1_UP	E2F3_UP.V1_UP	137	0.173999	0.803346	0.837379	0.882909	1	6046	tags=37%, list=35%, signal=56%
ESC_J1_UP_EARLY.V1_DN	ESC_J1_UP_EARLY.V1_DN	136	0.174797	0.771439	0.876712	0.929702	1	5986	tags=33%, list=34%, signal=50%
KRAS.300_UP.V1_UP	KRAS.300_UP.V1_UP	119	0.1592	0.750721	0.914414	0.953979	1	5355	tags=28%, list=31%, signal=40%
BMI1_DN_MEL18_DN.V1_DN	BMI1_DN_MEL18_DN.V1_DN	117	0.186614	0.745939	0.855234	0.95066	1	2762	tags=15%, list=16%, signal=18%
CAHOY_OLIGODENDROCUTIC	CAHOY_OLIGODENDROCUTIC	77	0.165911	0.744449	0.933174	0.942287	1	3891	tags=19%, list=22%, signal=25%
JNK_DN.V1_DN	JNK_DN.V1_DN	158	0.155429	0.715302	0.925581	0.972011	1	3114	tags=17%, list=18%, signal=21%
PRC1_BMI_UP.V1_DN	PRC1_BMI_UP.V1_DN	150	0.14817	0.652966	0.977117	1	1	3618	tags=18%, list=21%, signal=22%
BMI1_DN.V1_DN	BMI1_DN.V1_DN	115	0.159956	0.650378	0.970276	1	1	4626	tags=21%, list=26%, signal=28%
LEF1_UP.V1_UP	LEF1_UP.V1_UP	169	0.139414	0.6473	0.961165	1	1	6522	tags=33%, list=37%, signal=51%
MEL18_DN.V1_DN	MEL18_DN.V1_DN	122	0.158942	0.642509	0.977012	0.99872	1	6970	tags=36%, list=40%, signal=59%
P53_DN.V1_UP	P53_DN.V1_UP	169	0.156371	0.605609	0.972167	1	1	6929	tags=38%, list=40%, signal=63%
ESC_J1_UP_EARLY.V1_UP	ESC_J1_UP_EARLY.V1_UP	135	0.125895	0.598459	0.997821	1	1	7282	tags=37%, list=42%, signal=63%
MEK_UP.V1_UP	MEK_UP.V1_UP	161	0.126205	0.552766	0.997664	1	1	6093	tags=29%, list=35%, signal=43%
NRL_DN.V1_UP	NRL_DN.V1_UP	115	0.125624	0.54246	1	0.998848	1	5924	tags=27%, list=34%, signal=40%
RELA_DN.V1_UP	RELA_DN.V1_UP	138	0.130001	0.538755	0.99061	0.989781	1	6554	tags=35%, list=37%, signal=55%
